# A novel computational pipeline for *var* gene expression augments the discovery of changes in the *Plasmodium falciparum* transcriptome during transition from *in vivo* to short-term *in vitro* culture

**DOI:** 10.1101/2023.03.21.533599

**Authors:** Clare Andradi-Brown, Jan Stephan Wichers-Misterek, Heidrun von Thien, Yannick D. Höppner, Judith A. M. Scholz, Helle Hansson, Emma Filtenborg Hocke, Tim-Wolf Gilberger, Michael F. Duffy, Thomas Lavstsen, Jake Baum, Thomas D. Otto, Aubrey J. Cunnington, Anna Bachmann

**Affiliations:** Section of Paediatric Infectious Disease, Department of Infectious Disease, Imperial College London, UK; Department of Life Sciences, Imperial College London, South Kensington, London, SW7 2AZ, UK; Centre for Paediatrics and Child Health, Imperial College London, UK; Bernhard Nocht Institute for Tropical Medicine, Bernhard-Nocht-Strasse 74, 20359 Hamburg, Germany; Centre for Structural Systems Biology, Hamburg, Germany, Notkestraße 85, 22607 Hamburg, Germany; Biology Department, University of Hamburg, Hamburg, Germany; Center for Medical Parasitology, Department of Immunology and Microbiology, University of Copenhagen, 2200 Copenhagen, Denmark; Department of Infectious Diseases, Copenhagen University Hospital, 2200 Copenhagen, Denmark; Department of Microbiology and Immunology, University of Melbourne, Melbourne/Parkville VIC 3052, Australia; School of Biomedical Sciences, Faculty of Medicine & Health, UNSW, Kensington, Sydney, 2052, Australia; School of Infection & Immunity, MVLS, University of Glasgow, UK; German Center for Infection Research (DZIF), partner site Hamburg-Borstel-Lübeck-Riems, Germany

## Abstract

The pathogenesis of severe *Plasmodium falciparum* malaria involves cytoadhesive microvascular sequestration of infected erythrocytes, mediated by *P. falciparum* erythrocyte membrane protein 1 (PfEMP1). PfEMP1 variants are encoded by the highly polymorphic family of *var* genes, the sequences of which are largely unknown in clinical samples. Previously, we published new approaches for *var* gene profiling and classification of predicted binding phenotypes in clinical *P. falciparum* isolates (Wichers *et al*., 2021), which represented a major technical advance. Building on this, we report here a novel method for *var* gene assembly and multidimensional quantification from RNA-sequencing that outperforms the earlier approach of Wichers *et al*., 2021 on both laboratory and clinical isolates across a combination of metrics. Importantly, the tool can interrogate the *var* transcriptome in context with the rest of the transcriptome and can be applied to enhance our understanding of the role of *var* genes in malaria pathogenesis. We applied this new method to investigate changes in *var* gene expression through early transition of parasite isolates to *in vitro* culture, using paired sets of *ex vivo* samples from our previous study, cultured for up to three generations. In parallel, changes in non-polymorphic core gene expression were investigated. Modest but unpredictable *var* gene switching and convergence towards *var2csa* were observed in culture, along with differential expression of 19% of the core transcriptome between paired *ex vivo* and generation 1 samples. Our results cast doubt on the validity of the common practice of using short-term cultured parasites to make inferences about *in vivo* phenotype and behaviour.
