## Supplementary File 1 for "A novel computational pipeline for *var* gene expression augments the discovery of changes in the *Plasmodium falciparum* transcriptome during transition from *in vivo* to short-term *in vitro* culture"

### Sheet: Sheet1
Model Structure	oneway.model <- lmer(lars.total~factor(Generation)+life_cycle_matrix+(1|Patient.number ),data=all_data)
	lars.total: proportion of total gene expression dedicated to var gene expression
	Generation: ex vivo or generation 1
	Patient.number: ex vivo patient # the sample dervied from
	life_cycle_matrix: life cycle stage proporiton estimates derived from Mixture model approach
Model output	Linear mixed model fit by REML. t-tests use Satterthwaite's method ['lmerModLmerTest']
	Formula: lars.total ~ factor(Generation) + life_cycle_matrix + (1 | Patient.number)
	Data: all_data
	REML criterion at convergence: -308.9
	Scaled residuals:
		Min	1Q	Median	3Q	Max
		-1.4497	-0.5232	-0.1617	0.4267	2.2204
	Random effects
		Groups	Name	Variance	Std.Dev.
		Patient.number	(Intercept)	1.455e-09	3.815e-05
		Residual	1.477e-08	0.0001215
	Number of obs: 26, groups: Patient.number, 13
	Fixed effects
		Estimate	Std.Error	df	t value	Pr(>|t|)
	(Intercept)	0.002428	0.002078	19.96	1.168	0.257
	factor(Generation)1	-9.46e-05	5.996e-05	10.17	-1.578	0.145
	life_cycle_matrixEarly.Trophozoite	-0.002272	0.002055	19.92	-1.106	0.282
	life_cycle_matrixGametocyte	-0.001115	0.001803	20	-0.618	0.543
	life_cycle_matrixLate.Trophozoite	-0.002909	0.002396	19.95	-1.214	0.239
	life_cycle_matrixRing	-0.002198	0.002086	19.97	-1.054	0.305
	Correlation of Fixed Effects
		(Intr)	fc(G)1	l__E.T	lf_c_G	l__L.T
	fctr(Gnrt)1	-0.411
	lf_cycl_E.T	-0.998	0.416
	lf_cycl_mtG	-0.858	0.348	0.857
	lf_cycl_L.T	-0.978	0.34	0.977	0.761
	lf_cycl_mtR	-1	0.398	0.997	0.858	0.978
