## Supplementary File 3 for "A novel computational pipeline for *var* gene expression augments the discovery of changes in the *Plasmodium falciparum* transcriptome during transition from *in vivo* to short-term *in vitro* culture"

### Sheet: Sheet1
Gene_ID	log2FoldChange	lfcSE	pvalue	padj
PF3D7_0102300	3.22966	0.740545	1.29351e-05	0.000100491
PF3D7_0102400	3.64069	1.10276	0.000961899	0.00457875
PF3D7_0102500	5.27155	0.723726	3.24296e-13	1.0975e-11
PF3D7_0104900	8.70674	0.829844	9.40025e-26	1.60161e-23
PF3D7_0105000	7.78751	0.701434	1.22282e-28	3.17996e-26
PF3D7_0105300	5.50131	0.663359	1.10318e-16	5.98989e-15
PF3D7_0105400	5.48194	0.930367	3.81021e-09	6.25456e-08
PF3D7_0105800	4.99486	0.699537	9.31755e-13	2.95116e-11
PF3D7_0105900	3.71669	0.691934	7.81026e-08	1.00235e-06
PF3D7_0106900	2.71029	0.798589	0.000689172	0.00341887
PF3D7_0107000	5.38438	0.777075	4.23735e-12	1.23886e-10
PF3D7_0107100	3.46135	1.01967	0.000687369	0.00341679
PF3D7_0107200	4.72708	1.24222	0.000141615	0.000839998
PF3D7_0108900	8.87289	1.91533	3.61172e-06	3.12531e-05
PF3D7_0109000	7.87065	0.686969	2.16738e-30	7.6493e-28
PF3D7_0109100	4.8438	0.517266	7.66039e-21	7.42156e-19
PF3D7_0109950	2.63083	0.749262	0.000446037	0.00233213
PF3D7_0110300	6.05714	1.17052	2.28234e-07	2.61648e-06
PF3D7_0111000	2.34926	0.439907	9.27659e-08	1.17227e-06
PF3D7_0111300	4.62002	0.761231	1.28593e-09	2.29378e-08
PF3D7_0111400	4.57241	0.871515	1.55011e-07	1.85263e-06
PF3D7_0111500	2.9788	0.677916	1.11257e-05	8.76849e-05
PF3D7_0112900	4.21808	0.498526	2.64845e-17	1.59585e-15
PF3D7_0114000	2.79373	0.953957	0.00340525	0.0136458
PF3D7_0202800	3.29903	0.728169	5.88198e-06	4.87632e-05
PF3D7_0202900	2.88431	0.823077	0.000457808	0.00239115
PF3D7_0203000	2.88459	0.536279	7.49483e-08	9.64374e-07
PF3D7_0203400	4.81852	0.754575	1.7058e-10	3.57134e-09
PF3D7_0203900	2.75822	0.678696	4.82395e-05	0.000327856
PF3D7_0204000	2.27919	0.813767	0.00509784	0.0190389
PF3D7_0205000	2.55259	0.742773	0.000589121	0.00300397
PF3D7_0205100	4.76888	0.948595	4.97409e-07	5.29676e-06
PF3D7_0206900	4.2431	0.690722	8.0984e-10	1.49866e-08
PF3D7_0207000	6.23376	0.739138	3.34529e-17	1.98806e-15
PF3D7_0207100	5.88955	0.635359	1.86775e-20	1.70899e-18
PF3D7_0207200	8.87384	1.12093	2.4431e-15	1.06826e-13
PF3D7_0207400	6.26001	0.929362	1.63016e-11	4.23929e-10
PF3D7_0207500	6.27163	0.855383	2.26823e-13	7.8925e-12
PF3D7_0207600	6.91889	0.790195	2.02426e-18	1.50406e-16
PF3D7_0207700	5.58867	0.91652	1.07598e-09	1.9474e-08
PF3D7_0207800	3.55138	0.669188	1.11446e-07	1.37449e-06
PF3D7_0207900	4.03433	0.707051	1.15757e-08	1.72276e-07
PF3D7_0208000	6.26909	0.797649	3.85798e-15	1.6433e-13
PF3D7_0208100	2.11783	0.470645	6.80046e-06	5.59086e-05
PF3D7_0209900	8.00946	1.00982	2.16378e-15	9.54573e-14
PF3D7_0210400	2.80615	0.674824	3.20557e-05	0.000226591
PF3D7_0210600	6.23943	0.605647	6.8941e-25	1.03223e-22
PF3D7_0210700	5.61964	0.934282	1.79968e-09	3.14213e-08
PF3D7_0211000	6.91134	0.747444	2.31677e-20	2.0813e-18
PF3D7_0211200	2.77802	0.577182	1.48627e-06	1.41496e-05
PF3D7_0211300	5.44308	1.21349	7.27568e-06	5.92243e-05
PF3D7_0211400	6.67113	1.10426	1.52919e-09	2.70815e-08
PF3D7_0211500	5.46396	1.20228	5.50241e-06	4.58472e-05
PF3D7_0212600	4.46342	0.666578	2.1417e-11	5.48297e-10
PF3D7_0212800	3.0192	0.642167	2.58151e-06	2.29411e-05
PF3D7_0212900	6.19002	0.83262	1.05051e-13	3.84488e-12
PF3D7_0213200	2.12029	0.461799	4.40331e-06	3.71911e-05
PF3D7_0214600	4.2787	0.647977	4.02481e-11	9.51511e-10
PF3D7_0214900	4.67361	0.533817	2.03951e-18	1.50406e-16
PF3D7_0216000	2.89052	0.726925	6.99765e-05	0.000454341
PF3D7_0216700	2.56818	0.463709	3.0533e-08	4.19066e-07
PF3D7_0216800	2.15677	0.758081	0.00444057	0.0169558
PF3D7_0216900	2.94201	0.811029	0.000286173	0.00159232
PF3D7_0217100	2.938	0.539229	5.07898e-08	6.76421e-07
PF3D7_0217500	5.12602	0.599992	1.30245e-17	8.58052e-16
PF3D7_0218000	3.12576	0.895396	0.000481357	0.00250357
PF3D7_0218100	3.74605	0.887807	2.44907e-05	0.000179007
PF3D7_0218800	8.23605	0.740367	9.55695e-29	2.70408e-26
PF3D7_0219600	3.05431	0.730491	2.90015e-05	0.000208583
PF3D7_0302200	4.79162	0.687205	3.11104e-12	9.26002e-11
PF3D7_0302500	4.09932	0.566855	4.77026e-13	1.56092e-11
PF3D7_0302600	4.31819	1.02207	2.39016e-05	0.000175479
PF3D7_0303500	3.87063	0.748453	2.32217e-07	2.65598e-06
PF3D7_0303700	4.64741	0.737976	3.02453e-10	5.93024e-09
PF3D7_0303800	3.74653	0.690372	5.73623e-08	7.49598e-07
PF3D7_0303900	4.41147	1.06683	3.54799e-05	0.00024691
PF3D7_0304000	3.65489	1.11317	0.00102591	0.00483684
PF3D7_0304100	4.65606	0.614701	3.60451e-14	1.3914e-12
PF3D7_0304600	-3.57929	0.972935	0.000234283	0.00132296
PF3D7_0304800	3.9604	0.963737	3.96653e-05	0.000274107
PF3D7_0306000	3.48049	0.737763	2.38612e-06	2.13198e-05
PF3D7_0306600	2.46004	0.644912	0.000136443	0.000812247
PF3D7_0307000	3.30554	0.754713	1.18757e-05	9.28444e-05
PF3D7_0307500	5.82841	0.91861	2.22692e-10	4.50217e-09
PF3D7_0307600	4.10367	0.822902	6.13767e-07	6.43869e-06
PF3D7_0307900	2.00088	0.538908	0.00020495	0.00116531
PF3D7_0308000	4.0469	0.912997	9.31259e-06	7.40958e-05
PF3D7_0308100	2.83517	0.845005	0.000793027	0.00387572
PF3D7_0308300	2.96413	0.634792	3.01999e-06	2.65512e-05
PF3D7_0308400	7.52235	0.888279	2.48686e-17	1.51699e-15
PF3D7_0310000	2.71737	0.772135	0.000432693	0.00227682
PF3D7_0311300	6.58305	1.21201	5.58748e-08	7.35476e-07
PF3D7_0311400	2.42388	0.743834	0.00111951	0.00521347
PF3D7_0311800	2.22383	0.588118	0.000156033	0.000919999
PF3D7_0312100	3.29683	0.667608	7.88161e-07	8.05408e-06
PF3D7_0313600	3.34388	0.609103	4.02302e-08	5.44595e-07
PF3D7_0313700	4.22236	0.888418	2.00751e-06	1.82002e-05
PF3D7_0313800	2.52206	0.870723	0.00377339	0.0149073
PF3D7_0313900	2.95306	1.16944	0.0115638	0.0378024
PF3D7_0314700	4.34757	1.01672	1.90207e-05	0.000143046
PF3D7_0314800	6.63567	1.37942	1.5057e-06	1.42796e-05
PF3D7_0314900	4.28834	0.829522	2.34535e-07	2.66399e-06
PF3D7_0315500	4.8084	0.936928	2.86539e-07	3.17441e-06
PF3D7_0315600	5.58425	0.843901	3.6611e-11	8.73888e-10
PF3D7_0316000	2.66024	0.664128	6.18557e-05	0.000406422
PF3D7_0316100	3.29878	0.629762	1.62206e-07	1.92417e-06
PF3D7_0316400	3.27365	0.764492	1.85116e-05	0.00013943
PF3D7_0316500	5.55343	0.637443	2.9845e-18	2.13716e-16
PF3D7_0317200	2.28336	0.55246	3.57938e-05	0.000248744
PF3D7_0318500	3.35513	0.570729	4.13549e-09	6.72153e-08
PF3D7_0319400	2.66481	0.553557	1.47949e-06	1.41123e-05
PF3D7_0320600	3.58036	1.09599	0.00108773	0.00510325
PF3D7_0320700	3.97957	0.789798	4.68647e-07	5.00127e-06
PF3D7_0320800	3.12355	0.654339	1.80964e-06	1.65582e-05
PF3D7_0321200	4.71038	0.762728	6.58729e-10	1.23287e-08
PF3D7_0321300	3.79548	0.934827	4.90543e-05	0.000332024
PF3D7_0321400	5.41319	0.836639	9.78942e-11	2.15935e-09
PF3D7_0321500	3.65175	0.739354	7.84811e-07	8.05408e-06
PF3D7_0322500	3.17638	0.691015	4.2925e-06	3.63229e-05
PF3D7_0324200	2.27206	0.628382	0.000299498	0.00165528
PF3D7_0402000	3.68929	0.74781	8.07886e-07	8.23044e-06
PF3D7_0402300	3.83978	0.355789	3.74374e-27	7.11454e-25
PF3D7_0403900	4.14327	0.665356	4.75011e-10	9.02704e-09
PF3D7_0404000	4.61644	0.575127	1.00036e-15	4.49344e-14
PF3D7_0404100	2.37573	0.786669	0.00252787	0.0105314
PF3D7_0404200	2.79965	0.815205	0.0005941	0.00302312
PF3D7_0405800	2.91509	1.0166	0.0041373	0.0160318
PF3D7_0405900	6.07113	0.696546	2.88075e-18	2.0932e-16
PF3D7_0406200	2.18549	0.455277	1.58384e-06	1.49062e-05
PF3D7_0407700	6.16968	0.677343	8.34099e-20	7.10566e-18
PF3D7_0407800	5.04701	0.520773	3.2809e-22	4.26604e-20
PF3D7_0408400	4.49627	1.04079	1.55987e-05	0.000119493
PF3D7_0408500	5.91677	0.889427	2.88479e-11	7.12688e-10
PF3D7_0408600	5.24347	0.875481	2.10823e-09	3.62953e-08
PF3D7_0408700	3.12831	1.09828	0.00439423	0.0168049
PF3D7_0408900	3.58686	0.802315	7.79896e-06	6.32753e-05
PF3D7_0410700	2.09264	0.547641	0.000132808	0.000794436
PF3D7_0411700	-2.15046	0.696813	0.00202774	0.00865954
PF3D7_0411800	2.49203	0.800701	0.00185631	0.00803859
PF3D7_0411900	2.00724	0.62697	0.00136714	0.00619727
PF3D7_0412000	3.95222	0.806035	9.42486e-07	9.46509e-06
PF3D7_0413500	2.46194	0.500609	8.74848e-07	8.83972e-06
PF3D7_0414000	2.14549	0.518716	3.53173e-05	0.000246125
PF3D7_0414100	2.38003	0.812614	0.00340212	0.0136444
PF3D7_0414600	4.8753	0.849367	9.47209e-09	1.43563e-07
PF3D7_0414700	3.71091	0.769185	1.40379e-06	1.34422e-05
PF3D7_0414800	4.40701	0.970232	5.56656e-06	4.63037e-05
PF3D7_0414900	4.24918	0.408408	2.3712e-25	3.66128e-23
PF3D7_0415700	3.94069	1.00871	9.3585e-05	0.000586062
PF3D7_0415800	3.01129	0.551199	4.67725e-08	6.24603e-07
PF3D7_0416500	2.85859	0.484253	3.56732e-09	5.89503e-08
PF3D7_0417200	4.47175	0.957209	2.98789e-06	2.63158e-05
PF3D7_0417500	3.23237	0.579878	2.48623e-08	3.46042e-07
PF3D7_0417600	3.45252	0.828883	3.10993e-05	0.000221096
PF3D7_0417700	7.86362	1.19626	4.91488e-11	1.15092e-09
PF3D7_0418000	3.25642	0.727571	7.61475e-06	6.18823e-05
PF3D7_0418600	3.25376	0.346592	6.12377e-21	6.05151e-19
PF3D7_0418900	3.51064	0.872501	5.7303e-05	0.000383131
PF3D7_0419000	2.218	0.795426	0.00529624	0.0197054
PF3D7_0420500	2.43676	0.949146	0.0102488	0.0343318
PF3D7_0420600	3.54191	0.706683	5.38621e-07	5.6866e-06
PF3D7_0421700	4.53231	1.16305	9.74171e-05	0.000604334
PF3D7_0423300	5.99669	0.693566	5.32564e-18	3.7062e-16
PF3D7_0423400	5.83475	0.803937	3.93675e-13	1.32323e-11
PF3D7_0423500	2.94232	0.547971	7.89593e-08	1.00811e-06
PF3D7_0423700	3.929	0.613925	1.5558e-10	3.3278e-09
PF3D7_0423800	2.24192	0.497959	6.72494e-06	5.53798e-05
PF3D7_0424100	2.2857	0.549091	3.1452e-05	0.000223282
PF3D7_0424200	3.74649	0.416103	2.18092e-19	1.79599e-17
PF3D7_0424300	4.78907	0.478248	1.32589e-23	1.87178e-21
PF3D7_0425050	7.8631	0.717662	6.18081e-28	1.38815e-25
PF3D7_0500800	2.89045	0.912943	0.00154508	0.00687151
PF3D7_0501500	2.24003	0.596565	0.000173424	0.00100692
PF3D7_0501600	3.71401	0.646933	9.41512e-09	1.43139e-07
PF3D7_0501800	2.52124	0.645988	9.50381e-05	0.000593658
PF3D7_0502500	-2.18086	0.320426	1.00253e-11	2.76732e-10
PF3D7_0503000	2.2788	0.603495	0.000159368	0.000937423
PF3D7_0503400	5.0246	0.530516	2.76778e-21	2.97296e-19
PF3D7_0503900	2.5209	0.724001	0.000497861	0.00257854
PF3D7_0504100	5.80267	0.945477	8.39425e-10	1.54761e-08
PF3D7_0504200	5.15787	0.864268	2.40322e-09	4.06654e-08
PF3D7_0504300	4.67385	1.16986	6.46291e-05	0.000422398
PF3D7_0504400	4.52526	0.820701	3.50978e-08	4.79055e-07
PF3D7_0504500	4.74222	1.18505	6.28898e-05	0.000411966
PF3D7_0504600	2.64007	0.833104	0.0015299	0.00681011
PF3D7_0504800	2.14789	0.593865	0.000298272	0.0016522
PF3D7_0505400	3.33684	0.738729	6.27199e-06	5.17361e-05
PF3D7_0507400	5.33408	0.912064	4.96445e-09	7.93829e-08
PF3D7_0508100	4.39797	0.683576	1.24482e-10	2.70953e-09
PF3D7_0508800	2.33971	0.670977	0.000488444	0.00253509
PF3D7_0508900	3.9352	0.613446	1.40906e-10	3.04024e-09
PF3D7_0509100	2.624	0.584822	7.22881e-06	5.89398e-05
PF3D7_0510000	2.0998	0.575404	0.000263	0.00147167
PF3D7_0510900	5.72054	1.15554	7.40087e-07	7.66618e-06
PF3D7_0512100	2.72517	0.464051	4.29086e-09	6.9512e-08
PF3D7_0513700	2.12255	0.672318	0.00159367	0.00704894
PF3D7_0513800	3.34135	0.698029	1.69435e-06	1.56482e-05
PF3D7_0513900	3.75852	0.853988	1.07682e-05	8.52657e-05
PF3D7_0514000	2.31102	0.717067	0.00126907	0.00579528
PF3D7_0515400	5.53073	0.685721	7.2892e-16	3.35364e-14
PF3D7_0515500	4.53527	0.914556	7.08616e-07	7.3711e-06
PF3D7_0515600	3.52479	0.974778	0.000299192	0.00165528
PF3D7_0515700	5.17387	0.70362	1.93495e-13	6.87811e-12
PF3D7_0519000	3.41484	1.03178	0.0009341	0.00446795
PF3D7_0522000	2.57902	0.514448	5.35365e-07	5.66432e-06
PF3D7_0522500	3.69087	0.82816	8.32283e-06	6.65846e-05
PF3D7_0522600	2.449	0.818637	0.0027756	0.0114572
PF3D7_0522700	3.54833	0.478716	1.24229e-13	4.51335e-12
PF3D7_0523500	2.29002	0.941156	0.014966	0.0468314
PF3D7_0523600	4.31342	1.03962	3.33894e-05	0.00023401
PF3D7_0525300	5.72577	0.938108	1.03756e-09	1.89173e-08
PF3D7_0525600	4.05265	0.62582	9.43465e-11	2.09043e-09
PF3D7_0525700	6.71143	1.0669	3.16287e-10	6.15266e-09
PF3D7_0525800	7.92486	0.578086	8.99403e-43	8.88791e-40
PF3D7_0525900	4.03992	1.02612	8.24804e-05	0.000524499
PF3D7_0528400	4.61667	0.806476	1.03737e-08	1.55323e-07
PF3D7_0529800	3.29903	0.616847	8.8829e-08	1.12539e-06
PF3D7_0530200	3.1663	0.576569	3.98261e-08	5.40606e-07
PF3D7_0530300	6.27561	1.14034	3.72789e-08	5.07425e-07
PF3D7_0530400	2.90971	1.01164	0.0040246	0.015695
PF3D7_0530900	4.47435	0.764135	4.75724e-09	7.63166e-08
PF3D7_0531100	2.84733	0.86526	0.000999305	0.00473855
PF3D7_0531300	5.30724	0.933358	1.29917e-08	1.89358e-07
PF3D7_0603100	2.70065	0.79597	0.000691557	0.00342726
PF3D7_0603700	5.77891	1.20451	1.60467e-06	1.50449e-05
PF3D7_0603800	3.59859	0.763882	2.46591e-06	2.19532e-05
PF3D7_0603900	4.4182	1.08131	4.38932e-05	0.0003008
PF3D7_0604000	3.12476	0.885892	0.00041991	0.00222854
PF3D7_0604100	4.7493	0.679597	2.78013e-12	8.37599e-11
PF3D7_0604700	2.39057	0.856127	0.00523335	0.0194861
PF3D7_0605400	2.38218	0.937558	0.0110589	0.0365253
PF3D7_0605500	2.93554	0.927948	0.001559	0.00692096
PF3D7_0605600	2.51496	0.828408	0.00239818	0.0100419
PF3D7_0607700	4.72565	0.663785	1.08518e-12	3.4152e-11
PF3D7_0607800	4.87031	1.03667	2.62663e-06	2.33001e-05
PF3D7_0609300	2.67649	0.889423	0.00261896	0.0108742
PF3D7_0610500	2.29545	0.349397	5.04013e-11	1.16917e-09
PF3D7_0611100	2.62424	0.898855	0.00350553	0.0139684
PF3D7_0611200	4.82053	1.04626	4.07736e-06	3.47349e-05
PF3D7_0611300	2.90619	0.735576	7.78548e-05	0.000496362
PF3D7_0612200	3.79413	0.572188	3.33604e-11	8.0801e-10
PF3D7_0612400	4.05603	0.929955	1.29157e-05	0.000100491
PF3D7_0613000	2.23247	0.75434	0.00308131	0.0124895
PF3D7_0613200	2.16624	0.805772	0.00717944	0.025539
PF3D7_0613300	6.37335	0.697007	6.0244e-20	5.2222e-18
PF3D7_0613400	5.85906	0.856672	7.95683e-12	2.20869e-10
PF3D7_0613500	2.65625	0.873874	0.0023687	0.00992683
PF3D7_0613600	5.72244	0.731162	5.01648e-15	2.06553e-13
PF3D7_0613800	4.86991	0.72215	1.54478e-11	4.0385e-10
PF3D7_0613900	4.96002	0.583905	1.98678e-17	1.22708e-15
PF3D7_0614000	2.18784	0.475439	4.19e-06	3.5633e-05
PF3D7_0614600	3.30171	1.01341	0.00112189	0.00521874
PF3D7_0614700	4.13271	0.803485	2.69698e-07	3.0013e-06
PF3D7_0614800	3.11296	0.651674	1.78051e-06	1.63522e-05
PF3D7_0614900	2.0599	0.424935	1.2498e-06	1.21671e-05
PF3D7_0615900	2.01908	0.777466	0.00940415	0.0321119
PF3D7_0616200	2.76391	0.593827	3.24938e-06	2.8366e-05
PF3D7_0616600	3.27468	0.763661	1.80174e-05	0.000136122
PF3D7_0618000	5.27744	0.724137	3.14825e-13	1.07279e-11
PF3D7_0618100	4.13548	0.527025	4.26625e-15	1.7864e-13
PF3D7_0618900	4.58042	0.673275	1.02317e-11	2.8086e-10
PF3D7_0619700	2.56221	0.553514	3.67459e-06	3.17416e-05
PF3D7_0620000	2.49084	0.882118	0.00474726	0.0179463
PF3D7_0620100	4.37011	0.828896	1.34795e-07	1.6324e-06
PF3D7_0620300	3.97227	0.689335	8.28904e-09	1.27193e-07
PF3D7_0620400	3.05157	0.67969	7.13425e-06	5.8265e-05
PF3D7_0620700	2.40485	0.588969	4.44293e-05	0.000304052
PF3D7_0622600	2.89839	0.611792	2.16327e-06	1.94694e-05
PF3D7_0624900	2.25165	0.920539	0.0144447	0.0454595
PF3D7_0625000	4.10178	0.781998	1.56067e-07	1.85813e-06
PF3D7_0625200	3.58707	0.883462	4.90211e-05	0.000332024
PF3D7_0625300	2.10116	0.638476	0.000998653	0.00473855
PF3D7_0628900	3.29897	0.944569	0.000478408	0.00249084
PF3D7_0630300	4.59691	0.647686	1.27101e-12	3.97473e-11
PF3D7_0630800	2.26047	0.56226	5.81162e-05	0.00038752
PF3D7_0702600	-2.23834	0.600635	0.000194066	0.00111498
PF3D7_0704800	3.3742	0.828688	4.66629e-05	0.000318016
PF3D7_0705200	2.92434	0.940331	0.00187148	0.00809009
PF3D7_0705300	5.73979	0.897798	1.62463e-10	3.45807e-09
PF3D7_0705400	3.15265	0.649514	1.21081e-06	1.18468e-05
PF3D7_0707300	7.13447	0.649615	4.63291e-28	1.09006e-25
PF3D7_0707420	4.04864	0.536651	4.54833e-14	1.72871e-12
PF3D7_0709400	2.47313	0.587522	2.56015e-05	0.000185208
PF3D7_0715200	6.00893	0.759167	2.46923e-15	1.07021e-13
PF3D7_0715300	5.72201	1.09069	1.5523e-07	1.85263e-06
PF3D7_0715400	5.93025	1.09924	6.85754e-08	8.89321e-07
PF3D7_0715500	5.79012	1.08513	9.50851e-08	1.19546e-06
PF3D7_0715600	6.09662	1.0006	1.10836e-09	1.99869e-08
PF3D7_0715900	2.59628	0.474047	4.32999e-08	5.79796e-07
PF3D7_0717000	3.58239	0.662837	6.49433e-08	8.44434e-07
PF3D7_0718100	5.03248	0.793595	2.27722e-10	4.54108e-09
PF3D7_0718300	3.40067	1.20324	0.0047094	0.0178308
PF3D7_0718400	2.16818	0.621391	0.000484396	0.00251672
PF3D7_0718900	-2.52602	0.59491	2.17572e-05	0.000161415
PF3D7_0722200	3.85886	0.510176	3.91549e-14	1.49972e-12
PF3D7_0722700	2.19539	0.370447	3.09758e-09	5.15324e-08
PF3D7_0722900	2.34148	0.917309	0.0106938	0.0355811
PF3D7_0723300	3.09041	0.47843	1.05054e-10	2.30698e-09
PF3D7_0723800	2.48382	0.481751	2.5252e-07	2.83568e-06
PF3D7_0724900	3.05885	0.65928	3.48953e-06	3.03018e-05
PF3D7_0725400	5.4467	0.418145	8.72121e-39	6.15593e-36
PF3D7_0726050	6.05734	0.712291	1.83129e-17	1.14536e-15
PF3D7_0728100	5.96521	0.930109	1.42266e-10	3.05624e-09
PF3D7_0728200	5.12027	1.11055	4.01586e-06	3.45085e-05
PF3D7_0728300	4.23289	1.08129	9.05236e-05	0.000570507
PF3D7_0728400	2.12621	0.715488	0.00296165	0.012044
PF3D7_0728600	5.01821	1.03375	1.2076e-06	1.18388e-05
PF3D7_0728700	3.56181	0.784587	5.63285e-06	4.67763e-05
PF3D7_0729600	2.22034	0.531538	2.95105e-05	0.000211321
PF3D7_0729700	2.49611	0.609482	4.21328e-05	0.000289539
PF3D7_0730400	2.76606	0.436203	2.27927e-10	4.54108e-09
PF3D7_0730500	2.47568	0.585955	2.38914e-05	0.000175479
PF3D7_0731000	7.72859	0.557941	1.23763e-43	1.52879e-40
PF3D7_0731500	3.76538	0.324483	3.92167e-31	1.49054e-28
PF3D7_0801900	-2.88191	0.366988	4.06677e-15	1.71743e-13
PF3D7_0802100	4.08743	0.640765	1.78264e-10	3.70085e-09
PF3D7_0802700	2.65804	0.987006	0.00708041	0.025223
PF3D7_0802800	6.05879	0.792031	2.01474e-14	7.90067e-13
PF3D7_0803300	3.86471	0.864707	7.84436e-06	6.35393e-05
PF3D7_0803400	5.8591	0.709616	1.4972e-16	7.86988e-15
PF3D7_0803700	2.91112	0.49071	2.98429e-09	4.99843e-08
PF3D7_0805100	2.23832	0.656351	0.000649031	0.00325239
PF3D7_0805200	2.55575	0.559371	4.90144e-06	4.11172e-05
PF3D7_0805300	5.13782	0.61174	4.51444e-17	2.56389e-15
PF3D7_0805700	4.87332	0.695122	2.37064e-12	7.27537e-11
PF3D7_0806200	3.3623	0.777312	1.5215e-05	0.000116735
PF3D7_0806300	2.52382	0.593241	2.0971e-05	0.000156522
PF3D7_0806400	5.49809	0.620152	7.60241e-19	5.96246e-17
PF3D7_0808200	3.65108	0.485741	5.62525e-14	2.12171e-12
PF3D7_0808450	6.63388	1.38353	1.62747e-06	1.51901e-05
PF3D7_0809250	8.48927	1.15484	1.96699e-13	6.94206e-12
PF3D7_0809700	4.37129	0.980596	8.28095e-06	6.64223e-05
PF3D7_0809800	2.3598	0.669448	0.000423486	0.00224271
PF3D7_0810200	3.05718	0.924569	0.000944336	0.00450818
PF3D7_0810300	5.76551	0.699878	1.75295e-16	9.02221e-15
PF3D7_0810900	5.05511	0.800448	2.69549e-10	5.30614e-09
PF3D7_0811000	2.9797	0.612037	1.1245e-06	1.10681e-05
PF3D7_0811700	2.5091	0.947632	0.00810275	0.0281545
PF3D7_0813800	-2.18625	0.45221	1.33424e-06	1.28258e-05
PF3D7_0815400	2.00274	0.648654	0.00201824	0.00862641
PF3D7_0815800	2.23162	0.783412	0.00439132	0.0168049
PF3D7_0816400	5.29667	0.829438	1.70442e-10	3.57134e-09
PF3D7_0817600	4.82576	0.371002	1.11114e-38	6.86266e-36
PF3D7_0817700	5.07318	0.589302	7.38257e-18	5.06629e-16
PF3D7_0817800	4.89513	0.771696	2.24831e-10	4.51581e-09
PF3D7_0821900	2.35514	0.83896	0.00499725	0.018734
PF3D7_0824000	4.92111	1.06807	4.07564e-06	3.47349e-05
PF3D7_0824100	2.95986	1.02349	0.00382893	0.0150627
PF3D7_0824200	2.62892	0.740213	0.000382931	0.00205659
PF3D7_0824300	5.35623	1.01544	1.32925e-07	1.61371e-06
PF3D7_0825200	3.91096	0.904152	1.52145e-05	0.000116735
PF3D7_0826300	3.37447	0.812387	3.27038e-05	0.000230842
PF3D7_0826800	2.71651	0.486206	2.3082e-08	3.22169e-07
PF3D7_0828000	-2.52586	0.697883	0.00029538	0.00163802
PF3D7_0828400	2.64122	0.733884	0.000319496	0.00175209
PF3D7_0828500	6.56191	0.991787	3.68429e-11	8.75196e-10
PF3D7_0828600	5.60895	0.855366	5.47635e-11	1.26442e-09
PF3D7_0828700	4.74121	0.983013	1.41319e-06	1.35059e-05
PF3D7_0828800	5.96488	0.631308	3.43901e-21	3.46778e-19
PF3D7_0829600	3.72291	1.16328	0.00137255	0.00621039
PF3D7_0829800	6.16201	0.775684	1.95812e-15	8.7163e-14
PF3D7_0829900	6.37995	0.779509	2.73259e-16	1.36381e-14
PF3D7_0830100	9.02473	1.07393	4.33503e-17	2.49063e-15
PF3D7_0831750	-2.3745	0.292704	4.96731e-16	2.33747e-14
PF3D7_0902700	2.45322	0.660083	0.000201978	0.00115239
PF3D7_0902800	4.12619	0.925866	8.32813e-06	6.65846e-05
PF3D7_0903000	2.17768	0.712892	0.00225271	0.00952153
PF3D7_0903300	3.70877	0.771422	1.52676e-06	1.44239e-05
PF3D7_0903600	5.01062	0.469072	1.23614e-26	2.26213e-24
PF3D7_0903700	3.63584	0.750603	1.2732e-06	1.23593e-05
PF3D7_0903800	-2.81643	0.564017	5.92885e-07	6.23286e-06
PF3D7_0905000	3.35566	0.866837	0.00010832	0.00066443
PF3D7_0905400	6.89799	0.615133	3.48802e-29	1.1485e-26
PF3D7_0905500	6.69277	0.908732	1.7721e-13	6.3912e-12
PF3D7_0906100	2.26781	0.686774	0.000959561	0.00457202
PF3D7_0908100	2.36549	0.857609	0.00581131	0.021301
PF3D7_0908200	4.65083	0.739934	3.26867e-10	6.33353e-09
PF3D7_0908300	3.81878	0.718548	1.06907e-07	1.32388e-06
PF3D7_0908400	6.21092	0.996186	4.52658e-10	8.63546e-09
PF3D7_0908500	4.3405	0.725851	2.23305e-09	3.81782e-08
PF3D7_0909000	4.34122	0.94179	4.03556e-06	3.45576e-05
PF3D7_0909100	5.05421	0.968568	1.80637e-07	2.11e-06
PF3D7_0910900	3.18321	0.720025	9.82608e-06	7.80557e-05
PF3D7_0911000	4.77244	0.730568	6.46756e-11	1.47945e-09
PF3D7_0911100	6.22512	0.461244	1.64254e-41	1.35263e-38
PF3D7_0911200	6.76725	1.1218	1.61437e-09	2.83865e-08
PF3D7_0911600	4.67366	0.963471	1.22928e-06	1.20037e-05
PF3D7_0913800	7.579	0.801067	3.04643e-21	3.13592e-19
PF3D7_0914100	3.61041	0.568615	2.16046e-10	4.39293e-09
PF3D7_0914800	3.25118	0.481221	1.41752e-11	3.76558e-10
PF3D7_0915800	2.18607	0.750136	0.00356558	0.0141734
PF3D7_0917200	4.01051	1.04882	0.000131397	0.000789824
PF3D7_0917300	6.26362	1.18029	1.1155e-07	1.37449e-06
PF3D7_0917400	5.03148	0.814817	6.61697e-10	1.23375e-08
PF3D7_0917500	5.02128	0.897802	2.23369e-08	3.13541e-07
PF3D7_0918500	9.48778	0.891847	1.97585e-26	3.48666e-24
PF3D7_0919200	4.86691	0.864864	1.82983e-08	2.61306e-07
PF3D7_0919300	4.87234	0.91345	9.60738e-08	1.20251e-06
PF3D7_0919400	6.13668	0.798321	1.50649e-14	6.00287e-13
PF3D7_0919500	2.93569	1.08028	0.0065774	0.0237215
PF3D7_0919600	2.58937	0.940868	0.00592133	0.0216721
PF3D7_0919900	4.55305	0.539944	3.38505e-17	1.98806e-15
PF3D7_0920200	2.2913	0.577309	7.21973e-05	0.000465094
PF3D7_0920300	3.61348	1.07754	0.000798129	0.0038968
PF3D7_0920500	5.31674	0.646657	2.00332e-16	1.02045e-14
PF3D7_0920600	5.93528	0.866742	7.49945e-12	2.09349e-10
PF3D7_0920700	4.48105	0.428573	1.37901e-25	2.27122e-23
PF3D7_0924600	3.19095	0.71882	9.03149e-06	7.19751e-05
PF3D7_0925000	2.93415	0.935724	0.00171442	0.00752502
PF3D7_0925400	2.28552	0.895679	0.0107195	0.0356186
PF3D7_0925500	2.79411	0.679021	3.87343e-05	0.000268048
PF3D7_0926200	2.94523	0.353089	7.34673e-17	4.07867e-15
PF3D7_0927100	5.91785	0.905273	6.27269e-11	1.44155e-09
PF3D7_0927200	3.89427	0.700605	2.72204e-08	3.7674e-07
PF3D7_0927300	3.79603	0.733418	2.26925e-07	2.60752e-06
PF3D7_0927500	5.74763	1.11301	2.41694e-07	2.73275e-06
PF3D7_0927600	2.44806	0.618663	7.58935e-05	0.000486368
PF3D7_0928150	8.1609	0.98261	9.95414e-17	5.46482e-15
PF3D7_0928800	4.64364	0.966269	1.54179e-06	1.45381e-05
PF3D7_0929400	3.42957	0.602656	1.2647e-08	1.85506e-07
PF3D7_0929500	4.03963	1.23787	0.00110097	0.0051514
PF3D7_0929600	2.99304	0.961062	0.0018438	0.00800545
PF3D7_0929900	4.91477	1.42343	0.000554896	0.00284413
PF3D7_0930200	4.53743	0.75618	1.96755e-09	3.42312e-08
PF3D7_0930300	7.17571	0.651029	2.98952e-28	7.38562e-26
PF3D7_0932000	3.00919	0.472154	1.84986e-10	3.80839e-09
PF3D7_0932100	2.42928	0.498912	1.12082e-06	1.10538e-05
PF3D7_0932500	2.49382	0.834276	0.00279707	0.0115204
PF3D7_0934300	3.94918	0.980479	5.62989e-05	0.000376928
PF3D7_1003000	3.12385	0.669513	3.07345e-06	2.69254e-05
PF3D7_1003100	3.76343	0.762048	7.86934e-07	8.05408e-06
PF3D7_1003600	4.29422	0.39596	2.10445e-27	4.5209e-25
PF3D7_1004700	2.85048	0.738292	0.000112965	0.00068994
PF3D7_1004900	2.59703	0.691784	0.000173966	0.00100888
PF3D7_1005200	4.16873	0.893278	3.05963e-06	2.68519e-05
PF3D7_1005800	4.9727	0.943722	1.36987e-07	1.65085e-06
PF3D7_1007200	5.02994	0.879547	1.07286e-08	1.60151e-07
PF3D7_1007300	5.4625	0.785996	3.65855e-12	1.08245e-10
PF3D7_1008700	2.7737	0.646485	1.78334e-05	0.000134938
PF3D7_1010500	2.63033	0.740984	0.000385563	0.00206848
PF3D7_1011000	3.10371	0.705385	1.08239e-05	8.55697e-05
PF3D7_1012100	3.34304	0.783012	1.95942e-05	0.000147135
PF3D7_1012200	6.83809	0.741061	2.7719e-20	2.44571e-18
PF3D7_1012300	3.83737	0.706088	5.48906e-08	7.25173e-07
PF3D7_1013600	2.70781	0.456597	3.02187e-09	5.04428e-08
PF3D7_1013700	2.25024	0.702039	0.00134924	0.00612176
PF3D7_1013800	5.28824	0.675039	4.72653e-15	1.9625e-13
PF3D7_1014100	4.19581	0.772695	5.63222e-08	7.38164e-07
PF3D7_1014200	3.2738	1.13478	0.00391455	0.0153142
PF3D7_1014300	3.18329	0.618335	2.63045e-07	2.93387e-06
PF3D7_1014800	3.28393	0.820062	6.21512e-05	0.000407821
PF3D7_1014900	4.95998	0.743377	2.51945e-11	6.28718e-10
PF3D7_1015700	2.07187	0.837675	0.013385	0.0425854
PF3D7_1016300	2.09304	0.550247	0.000142482	0.000843116
PF3D7_1016900	3.57174	0.712063	5.27453e-07	5.59258e-06
PF3D7_1017100	4.88427	0.706289	4.66566e-12	1.35606e-10
PF3D7_1017500	2.22685	0.513976	1.47366e-05	0.000113416
PF3D7_1019100	2.20849	0.564046	9.02372e-05	0.000569428
PF3D7_1019600	3.7486	0.709481	1.26686e-07	1.5494e-06
PF3D7_1019700	2.67794	0.733289	0.000260252	0.00145794
PF3D7_1019800	2.1418	0.603596	0.00038757	0.00207474
PF3D7_1019900	2.12803	0.563804	0.000160385	0.000941869
PF3D7_1021200	3.025	0.696212	1.39314e-05	0.000107555
PF3D7_1021800	2.42027	0.619034	9.23924e-05	0.000579328
PF3D7_1022800	4.53397	0.957212	2.17285e-06	1.952e-05
PF3D7_1022900	3.96386	0.835811	2.11063e-06	1.90303e-05
PF3D7_1023800	2.11215	0.658422	0.0013371	0.00608345
PF3D7_1024100	2.89989	0.905998	0.00137062	0.00620737
PF3D7_1024200	3.00344	1.18481	0.0112463	0.0369958
PF3D7_1024300	4.28951	0.987324	1.39538e-05	0.00010756
PF3D7_1025300	2.09013	0.68008	0.00211664	0.00899253
PF3D7_1025400	5.39766	0.831639	8.56171e-11	1.91418e-09
PF3D7_1025500	2.88203	0.723575	6.80394e-05	0.000443513
PF3D7_1025600	5.94669	1.08342	4.04646e-08	5.46273e-07
PF3D7_1025700	6.82623	0.899771	3.28325e-14	1.27736e-12
PF3D7_1025800	7.01827	1.12348	4.18616e-10	8.04818e-09
PF3D7_1026400	3.68309	1.0434	0.000415758	0.00220888
PF3D7_1027700	2.07625	0.454856	5.00353e-06	4.19024e-05
PF3D7_1028600	2.36356	0.493418	1.66642e-06	1.54771e-05
PF3D7_1028700	6.59101	0.514762	1.55728e-37	8.54948e-35
PF3D7_1028800	6.74223	1.01801	3.52061e-11	8.44434e-10
PF3D7_1028900	6.16593	1.00266	7.77042e-10	1.44337e-08
PF3D7_1029800	2.48887	0.572444	1.37509e-05	0.000106327
PF3D7_1029900	3.34352	0.554653	1.65871e-09	2.90628e-08
PF3D7_1031400	3.57206	0.750673	1.95056e-06	1.77164e-05
PF3D7_1032800	2.309	0.864395	0.00755719	0.0266334
PF3D7_1034400	4.56076	0.877885	2.04531e-07	2.37228e-06
PF3D7_1034500	4.99536	0.858632	5.96232e-09	9.44225e-08
PF3D7_1034600	7.02415	1.09117	1.21651e-10	2.65963e-09
PF3D7_1034700	3.99716	0.928468	1.66901e-05	0.000127066
PF3D7_1035100	3.61441	0.655087	3.43975e-08	4.70798e-07
PF3D7_1035300	7.62801	0.803086	2.13191e-21	2.39404e-19
PF3D7_1035400	6.75703	0.624496	2.76833e-27	5.47133e-25
PF3D7_1035500	3.40005	0.399579	1.75314e-17	1.11727e-15
PF3D7_1035600	3.7345	0.670258	2.52215e-08	3.50055e-07
PF3D7_1035700	5.16781	0.545472	2.69298e-21	2.95689e-19
PF3D7_1035900	4.45545	0.61784	5.54069e-13	1.78932e-11
PF3D7_1036000	6.20551	0.668555	1.66356e-20	1.55088e-18
PF3D7_1036300	4.92816	0.758807	8.32474e-11	1.86966e-09
PF3D7_1036500	5.45261	0.570975	1.30135e-21	1.56828e-19
PF3D7_1036600	3.84133	0.794292	1.32361e-06	1.27485e-05
PF3D7_1037500	3.63816	0.629757	7.60065e-09	1.17359e-07
PF3D7_1038400	4.30475	0.840854	3.06357e-07	3.37129e-06
PF3D7_1038500	3.80443	0.981549	0.000106212	0.00065354
PF3D7_1039100	2.22837	0.755805	0.00319489	0.0129007
PF3D7_1102300	4.18862	0.629964	2.95119e-11	7.25464e-10
PF3D7_1104600	3.17287	1.10343	0.00403447	0.0157211
PF3D7_1104900	5.8461	0.699311	6.28274e-17	3.52761e-15
PF3D7_1106200	2.55283	0.813308	0.00169628	0.00745671
PF3D7_1106400	2.97726	0.602918	7.88945e-07	8.05408e-06
PF3D7_1107100	2.87012	0.634606	6.10599e-06	5.0451e-05
PF3D7_1108500	2.0365	0.425205	1.67243e-06	1.55037e-05
PF3D7_1109000	9.91667	1.35182	2.204e-13	7.7234e-12
PF3D7_1110600	2.5758	0.607412	2.22905e-05	0.000164876
PF3D7_1110800	3.07885	0.716097	1.71191e-05	0.000129733
PF3D7_1111100	2.47331	0.489046	4.24972e-07	4.59471e-06
PF3D7_1111900	3.65929	0.910858	5.88407e-05	0.000390932
PF3D7_1112300	2.42362	0.684768	0.000401151	0.00214048
PF3D7_1112900	4.78692	0.94905	4.56126e-07	4.87818e-06
PF3D7_1114600	2.2883	0.64963	0.000427561	0.00225521
PF3D7_1116000	5.25813	0.623648	3.42006e-17	1.98806e-15
PF3D7_1116100	4.27485	0.630532	1.2039e-11	3.28645e-10
PF3D7_1117000	4.00534	1.04777	0.000131981	0.000791406
PF3D7_1117100	4.67074	0.716312	7.00556e-11	1.58782e-09
PF3D7_1118700	4.44692	0.64479	5.32249e-12	1.53792e-10
PF3D7_1121300	2.97703	0.684676	1.37327e-05	0.000106327
PF3D7_1121900	2.39417	0.821995	0.00358393	0.0142234
PF3D7_1122600	2.65407	0.870212	0.00228909	0.00965877
PF3D7_1122700	2.89646	0.757694	0.000131981	0.000791406
PF3D7_1123700	4.49999	0.753088	2.29557e-09	3.89774e-08
PF3D7_1125100	2.44675	0.651279	0.000172073	0.00100143
PF3D7_1125600	2.65636	0.631959	2.62955e-05	0.00018995
PF3D7_1125700	6.3557	0.639587	2.86762e-23	3.93581e-21
PF3D7_1126700	6.13316	0.644022	1.67904e-21	1.92933e-19
PF3D7_1127500	2.73867	0.743977	0.000232216	0.00131429
PF3D7_1128700	4.48725	0.853565	1.46365e-07	1.75959e-06
PF3D7_1128900	4.7969	0.854461	1.97766e-08	2.79989e-07
PF3D7_1129600	2.34672	0.820799	0.00424893	0.0163887
PF3D7_1130300	8.57782	1.27708	1.85857e-11	4.78292e-10
PF3D7_1130310	8.52133	1.17531	4.15874e-13	1.37946e-11
PF3D7_1131300	2.70123	0.76103	0.000386045	0.00206882
PF3D7_1131400	4.91904	0.81449	1.54674e-09	2.72944e-08
PF3D7_1131600	2.16865	0.757971	0.00422135	0.0162951
PF3D7_1132100	-2.24135	0.555288	5.42855e-05	0.000364932
PF3D7_1132800	2.32709	0.581559	6.29497e-05	0.000411966
PF3D7_1133200	4.73573	0.700635	1.38755e-11	3.70589e-10
PF3D7_1133300	4.89983	0.935452	1.62392e-07	1.92417e-06
PF3D7_1133400	5.05103	0.625881	7.01415e-16	3.26952e-14
PF3D7_1135500	2.25302	0.871269	0.00971248	0.0329371
PF3D7_1136900	3.1776	0.666387	1.8569e-06	1.69592e-05
PF3D7_1137000	7.01326	0.731791	9.36415e-22	1.15671e-19
PF3D7_1137500	5.8749	0.989365	2.88441e-09	4.84757e-08
PF3D7_1138000	2.69785	0.700111	0.000116458	0.000710392
PF3D7_1138350	2.85889	0.884212	0.00122383	0.00562508
PF3D7_1140300	3.9448	0.808542	1.06681e-06	1.05846e-05
PF3D7_1140400	5.11314	0.705236	4.15988e-13	1.37946e-11
PF3D7_1140500	2.95466	0.698109	2.3124e-05	0.000170623
PF3D7_1140900	3.21096	0.79601	5.48795e-05	0.000367923
PF3D7_1141200	2.40108	0.837531	0.0041457	0.0160407
PF3D7_1141300	5.46629	0.894561	9.92683e-10	1.82336e-08
PF3D7_1141400	5.15943	0.997814	2.33175e-07	2.66079e-06
PF3D7_1142900	2.22051	0.681067	0.0011128	0.00519202
PF3D7_1143000	3.80625	0.664757	1.02956e-08	1.54622e-07
PF3D7_1143100	5.81642	0.68167	1.43085e-17	9.30239e-16
PF3D7_1143200	4.59011	0.455224	6.55581e-24	9.52713e-22
PF3D7_1143500	2.20182	0.726902	0.00245321	0.0102376
PF3D7_1145200	3.21847	0.590956	5.14574e-08	6.83471e-07
PF3D7_1145700	4.44126	0.923105	1.50013e-06	1.42541e-05
PF3D7_1146100	2.70577	0.564166	1.61828e-06	1.51438e-05
PF3D7_1146300	2.60611	0.997815	0.00900633	0.0309459
PF3D7_1146500	2.78686	0.877205	0.00148819	0.0066484
PF3D7_1146600	2.08319	0.382973	5.34212e-08	7.07652e-07
PF3D7_1146800	2.249	0.744974	0.002537	0.0105516
PF3D7_1147200	4.30216	0.861104	5.85033e-07	6.16343e-06
PF3D7_1147300	4.21116	0.758713	2.85025e-08	3.93382e-07
PF3D7_1147400	4.9984	0.952716	1.55037e-07	1.85263e-06
PF3D7_1147700	4.12913	0.8723	2.20561e-06	1.97426e-05
PF3D7_1148200	6.10903	0.886607	5.5656e-12	1.59881e-10
PF3D7_1148500	4.34702	1.0223	2.11702e-05	0.000157359
PF3D7_1201800	2.12016	0.697362	0.00236377	0.00991458
PF3D7_1202200	2.09736	0.55575	0.000160695	0.000941869
PF3D7_1203300	2.57729	0.640901	5.78623e-05	0.000386348
PF3D7_1204200	-2.20358	0.381183	7.43057e-09	1.15092e-07
PF3D7_1204900	3.88656	0.724627	8.16114e-08	1.03661e-06
PF3D7_1205200	2.65656	0.977653	0.0065821	0.0237215
PF3D7_1206300	3.36435	0.561733	2.10822e-09	3.62953e-08
PF3D7_1206500	3.27736	0.468281	2.58338e-12	7.83098e-11
PF3D7_1207000	2.72887	0.536461	3.64165e-07	3.98084e-06
PF3D7_1207200	5.10114	0.945657	6.8798e-08	8.89872e-07
PF3D7_1208500	2.33957	0.601651	0.000100833	0.000623548
PF3D7_1209400	3.95938	0.54662	4.37608e-13	1.44148e-11
PF3D7_1209500	4.2564	0.701394	1.29123e-09	2.29495e-08
PF3D7_1210000	2.10643	0.753029	0.00515352	0.0192323
PF3D7_1210100	2.05504	0.720867	0.00436098	0.0167425
PF3D7_1212200	2.41239	0.752108	0.00133893	0.00608614
PF3D7_1213100	5.0358	0.676429	9.71817e-14	3.58339e-12
PF3D7_1213600	2.83963	0.561974	4.35038e-07	4.68305e-06
PF3D7_1214000	2.34092	0.927083	0.0115685	0.0378024
PF3D7_1215000	4.71866	0.947824	6.4108e-07	6.69678e-06
PF3D7_1215200	4.88583	1.16924	2.93242e-05	0.000210597
PF3D7_1215400	5.53138	0.853917	9.31608e-11	2.07346e-09
PF3D7_1215600	4.74082	0.913624	2.11395e-07	2.44615e-06
PF3D7_1216500	6.31777	0.775333	3.68563e-16	1.78536e-14
PF3D7_1216700	-2.14929	0.451508	1.93343e-06	1.75931e-05
PF3D7_1218000	3.76113	0.685786	4.14855e-08	5.58528e-07
PF3D7_1218100	2.51331	1.03183	0.0148594	0.0465789
PF3D7_1220300	3.03648	0.756546	5.97978e-05	0.00039606
PF3D7_1221400	4.11589	0.89314	4.05888e-06	3.46971e-05
PF3D7_1221600	3.922	0.987503	7.13826e-05	0.000461651
PF3D7_1221800	2.70145	0.276603	1.5672e-22	2.09284e-20
PF3D7_1222000	-2.40639	0.680808	0.000408381	0.00217202
PF3D7_1222700	7.11062	0.639353	9.85093e-29	2.70408e-26
PF3D7_1222800	4.36499	1.03136	2.31365e-05	0.000170623
PF3D7_1222900	4.74263	0.817794	6.65933e-09	1.05124e-07
PF3D7_1223000	4.86969	0.840556	6.89693e-09	1.08183e-07
PF3D7_1223100	6.57555	0.586676	3.71909e-29	1.1485e-26
PF3D7_1224100	3.50732	0.693165	4.19577e-07	4.54634e-06
PF3D7_1225000	2.4549	0.82438	0.00290251	0.0118523
PF3D7_1227000	4.44072	0.988513	7.04491e-06	5.77262e-05
PF3D7_1227500	3.77591	0.599873	3.08361e-10	6.02219e-09
PF3D7_1227600	2.02894	0.387877	1.68696e-07	1.97987e-06
PF3D7_1228200	3.05595	0.769733	7.18299e-05	0.000463331
PF3D7_1228300	2.19324	0.622849	0.000429442	0.00226213
PF3D7_1228600	7.12292	0.681689	1.48196e-25	2.36205e-23
PF3D7_1228700	3.32507	0.520143	1.6307e-10	3.45807e-09
PF3D7_1229700	6.2306	1.08509	9.35705e-09	1.42695e-07
PF3D7_1229800	5.33742	0.790366	1.44712e-11	3.80332e-10
PF3D7_1230100	4.18302	0.893582	2.85223e-06	2.52108e-05
PF3D7_1231200	7.50759	0.775601	3.67755e-22	4.65918e-20
PF3D7_1231300	3.66686	0.809857	5.96057e-06	4.93319e-05
PF3D7_1232300	2.01589	0.558056	0.000303444	0.00167522
PF3D7_1232500	3.99029	0.574307	3.7047e-12	1.08958e-10
PF3D7_1232600	4.51789	0.709363	1.90339e-10	3.88621e-09
PF3D7_1232700	2.26158	0.667256	0.000700535	0.00346828
PF3D7_1233050	7.97054	1.17866	1.35765e-11	3.64573e-10
PF3D7_1233200	5.01444	0.586022	1.16099e-17	7.75196e-16
PF3D7_1233300	3.73492	0.821547	5.46229e-06	4.55898e-05
PF3D7_1234900	3.16508	0.500889	2.63391e-10	5.20565e-09
PF3D7_1235200	2.44131	0.454607	7.86741e-08	1.00707e-06
PF3D7_1235600	3.75363	0.566476	3.4426e-11	8.2975e-10
PF3D7_1235700	4.13672	0.824454	5.23405e-07	5.5616e-06
PF3D7_1236200	2.47523	0.721909	0.000606426	0.00306375
PF3D7_1236650	9.12025	1.13102	7.39822e-16	3.35364e-14
PF3D7_1236700	2.68591	0.505105	1.05192e-07	1.30591e-06
PF3D7_1236800	3.36184	0.595719	1.66798e-08	2.39578e-07
PF3D7_1236900	3.50216	0.624343	2.03086e-08	2.867e-07
PF3D7_1238600	5.33399	0.803164	3.11087e-11	7.57182e-10
PF3D7_1239200	2.94751	0.735669	6.16078e-05	0.000405332
PF3D7_1239500	3.06669	0.78639	9.63118e-05	0.000600096
PF3D7_1241400	2.1961	0.694999	0.0015784	0.00698825
PF3D7_1242300	5.1942	1.08611	1.73216e-06	1.59676e-05
PF3D7_1242400	2.77069	0.963954	0.00404929	0.0157664
PF3D7_1242500	3.04917	0.664872	4.51614e-06	3.80438e-05
PF3D7_1243000	2.04956	0.562718	0.000270273	0.00150725
PF3D7_1243400	4.69001	0.908369	2.42882e-07	2.73991e-06
PF3D7_1243900	4.91727	0.730767	1.70928e-11	4.42175e-10
PF3D7_1244300	8.38508	0.945418	7.36859e-19	5.87229e-17
PF3D7_1245000	2.02786	0.485618	2.96908e-05	0.000212304
PF3D7_1245100	5.20397	0.987265	1.35614e-07	1.63831e-06
PF3D7_1245500	3.67257	0.86371	2.11786e-05	0.000157359
PF3D7_1245700	2.25524	0.871787	0.00968401	0.0328631
PF3D7_1246200	4.5135	0.496255	9.44781e-20	7.91214e-18
PF3D7_1246900	3.20199	0.868394	0.000226687	0.00128447
PF3D7_1247500	2.32795	0.626738	0.000203699	0.00115954
PF3D7_1247700	3.64491	0.874721	3.08713e-05	0.000219791
PF3D7_1249500	3.83278	0.7359	1.90581e-07	2.21568e-06
PF3D7_1249600	2.74135	0.665288	3.77963e-05	0.000261923
PF3D7_1249700	2.31284	0.653719	0.000403201	0.00214678
PF3D7_1251000	-2.24179	0.565366	7.33354e-05	0.000471197
PF3D7_1251200	3.57081	0.533513	2.18618e-11	5.53945e-10
PF3D7_1251300	2.58976	0.529796	1.01753e-06	1.01568e-05
PF3D7_1252100	4.70341	0.626989	6.30465e-14	2.35995e-12
PF3D7_1253200	3.45986	0.510698	1.24604e-11	3.38278e-10
PF3D7_1301600	3.40295	0.528999	1.2527e-10	2.71473e-09
PF3D7_1302050	9.19532	0.575879	2.15372e-57	1.06415e-53
PF3D7_1302100	3.52581	0.684246	2.5657e-07	2.87464e-06
PF3D7_1303800	3.4904	0.589511	3.20295e-09	5.31067e-08
PF3D7_1304000	5.94887	0.8667	6.70436e-12	1.89293e-10
PF3D7_1304100	4.26082	0.926939	4.29317e-06	3.63229e-05
PF3D7_1304200	2.99049	0.848482	0.000424254	0.00224437
PF3D7_1304500	3.31564	0.573314	7.32534e-09	1.13819e-07
PF3D7_1304800	6.69987	0.8719	1.53933e-14	6.08468e-13
PF3D7_1305600	4.87208	0.828678	4.11923e-09	6.7172e-08
PF3D7_1305900	2.20051	0.766868	0.00411148	0.0159708
PF3D7_1306000	3.92551	0.909649	1.59306e-05	0.000121847
PF3D7_1306200	5.79061	1.19975	1.3895e-06	1.33311e-05
PF3D7_1306300	2.87687	0.681387	2.42055e-05	0.000177184
PF3D7_1307500	6.46635	0.678273	1.51986e-21	1.78801e-19
PF3D7_1307900	5.4537	0.972459	2.04497e-08	2.87869e-07
PF3D7_1308000	4.13455	0.647375	1.69567e-10	3.57134e-09
PF3D7_1308500	2.8618	0.721491	7.29353e-05	0.000469236
PF3D7_1309120	3.52274	0.673162	1.66675e-07	1.96082e-06
PF3D7_1310000	3.56722	0.990367	0.000315873	0.00173414
PF3D7_1310700	6.50905	0.600941	2.44318e-27	5.02989e-25
PF3D7_1312100	4.37858	0.844028	2.12884e-07	2.45189e-06
PF3D7_1312200	2.3592	0.94351	0.0124036	0.0398999
PF3D7_1312300	4.15928	1.04738	7.15325e-05	0.000462016
PF3D7_1312400	3.62478	0.86327	2.68216e-05	0.000193468
PF3D7_1312500	3.112	0.749541	3.29757e-05	0.000232098
PF3D7_1312600	4.5231	0.741314	1.05105e-09	1.90928e-08
PF3D7_1313500	3.42626	0.893869	0.000126558	0.000764456
PF3D7_1315300	4.13181	0.829348	6.29316e-07	6.58782e-06
PF3D7_1317100	3.15868	0.647955	1.08897e-06	1.07828e-05
PF3D7_1317400	2.24246	0.785072	0.00428516	0.0164959
PF3D7_1318200	3.61204	1.05168	0.000593569	0.00302312
PF3D7_1318400	2.87295	0.62647	4.51968e-06	3.80438e-05
PF3D7_1318600	3.96615	0.858373	3.82739e-06	3.29462e-05
PF3D7_1319600	3.32955	0.837988	7.08931e-05	0.000459087
PF3D7_1319700	3.9491	0.937228	2.51338e-05	0.000182626
PF3D7_1319800	5.82037	1.1348	2.91328e-07	3.21306e-06
PF3D7_1320800	3.18888	0.7645	3.03002e-05	0.000216349
PF3D7_1321500	6.04212	0.826403	2.64467e-13	9.07453e-12
PF3D7_1322000	3.19921	0.701146	5.04672e-06	4.21926e-05
PF3D7_1322300	2.43633	0.815278	0.0028049	0.0115204
PF3D7_1322400	2.17873	0.644553	0.000724298	0.00357875
PF3D7_1322500	5.84785	0.813424	6.51828e-13	2.07786e-11
PF3D7_1322600	5.03087	0.876779	9.58596e-09	1.44403e-07
PF3D7_1322700	4.60258	1.19764	0.000121516	0.000739419
PF3D7_1323600	2.22161	0.77587	0.00419144	0.0161923
PF3D7_1323700	4.71127	0.497562	2.83293e-21	2.97819e-19
PF3D7_1324500	2.44792	0.665216	0.000233339	0.00131914
PF3D7_1325400	2.98896	0.591313	4.30875e-07	4.64837e-06
PF3D7_1325500	4.08659	0.984759	3.32708e-05	0.00023351
PF3D7_1325600	4.70058	0.912322	2.5727e-07	2.87595e-06
PF3D7_1325700	3.88473	0.884093	1.1127e-05	8.76849e-05
PF3D7_1325800	2.34823	0.846642	0.00554438	0.0204744
PF3D7_1325900	4.16189	0.892277	3.09593e-06	2.70743e-05
PF3D7_1326500	2.04929	0.736569	0.00539896	0.0200122
PF3D7_1326600	4.7894	0.720564	2.99665e-11	7.32992e-10
PF3D7_1327300	2.91368	0.690944	2.47629e-05	0.000180729
PF3D7_1327400	4.85918	0.725796	2.15717e-11	5.49412e-10
PF3D7_1327500	5.23736	1.02951	3.63283e-07	3.98e-06
PF3D7_1328700	6.72676	1.08499	5.65126e-10	1.06576e-08
PF3D7_1331300	2.77228	0.463679	2.24673e-09	3.82796e-08
PF3D7_1331400	2.29882	0.806561	0.00436983	0.0167634
PF3D7_1331500	4.4412	0.790836	1.95628e-08	2.77758e-07
PF3D7_1331600	2.04127	0.51633	7.70421e-05	0.000492393
PF3D7_1332200	3.54395	0.490674	5.09985e-13	1.65779e-11
PF3D7_1333100	3.86854	0.934908	3.5053e-05	0.000244628
PF3D7_1334000	3.46742	0.831946	3.07497e-05	0.000219241
PF3D7_1334400	3.43394	1.24047	0.00563578	0.0207654
PF3D7_1335000	2.37443	0.792379	0.00273024	0.0112888
PF3D7_1335100	8.10306	0.659435	1.05226e-34	5.19923e-32
PF3D7_1335200	5.43554	0.923225	3.91943e-09	6.41255e-08
PF3D7_1335300	3.47362	0.513603	1.34928e-11	3.64305e-10
PF3D7_1335400	2.96655	0.508068	5.25509e-09	8.37594e-08
PF3D7_1335800	2.24471	0.597262	0.000171053	0.000996666
PF3D7_1336100	2.26364	0.77918	0.00367072	0.0145445
PF3D7_1336200	2.03301	0.539973	0.000166537	0.000974937
PF3D7_1338400	2.81036	0.553165	3.76405e-07	4.10556e-06
PF3D7_1338600	5.6264	0.715427	3.70867e-15	1.59344e-13
PF3D7_1338700	2.63389	0.737273	0.000353615	0.00191791
PF3D7_1338800	4.46018	0.912236	1.01205e-06	1.01225e-05
PF3D7_1340800	2.33301	0.581556	6.02897e-05	0.000398784
PF3D7_1341400	2.15081	0.464861	3.71407e-06	3.20266e-05
PF3D7_1341600	2.10258	0.736133	0.00428674	0.0164959
PF3D7_1341800	2.87553	0.675824	2.09192e-05	0.000156371
PF3D7_1342500	2.46116	0.74851	0.00100875	0.00477417
PF3D7_1342600	4.02465	0.454055	7.73423e-19	5.97107e-17
PF3D7_1344500	5.20759	0.98654	1.30146e-07	1.58387e-06
PF3D7_1345300	5.33164	0.999578	9.61326e-08	1.20251e-06
PF3D7_1345400	2.70017	0.66564	4.98139e-05	0.000336243
PF3D7_1345600	4.0767	0.703425	6.81161e-09	1.07185e-07
PF3D7_1346700	3.61837	0.78041	3.5436e-06	3.07175e-05
PF3D7_1346800	4.66317	1.04705	8.4433e-06	6.73964e-05
PF3D7_1346900	5.71711	0.916137	4.36295e-10	8.35555e-09
PF3D7_1347000	3.51307	0.976482	0.000321066	0.00175874
PF3D7_1347100	3.39961	0.788485	1.62097e-05	0.00012379
PF3D7_1347900	2.06322	0.648621	0.00146804	0.00657624
PF3D7_1348600	4.998	0.683136	2.54969e-13	8.80979e-12
PF3D7_1351300	-2.70619	0.524248	2.44265e-07	2.74923e-06
PF3D7_1351500	3.83349	0.870302	1.05888e-05	8.39798e-05
PF3D7_1351700	2.92364	0.551312	1.13878e-07	1.39621e-06
PF3D7_1356100	5.23883	0.751292	3.10058e-12	9.26002e-11
PF3D7_1356300	3.48454	0.581354	2.04948e-09	3.55315e-08
PF3D7_1356400	2.99336	0.958584	0.00179207	0.00781731
PF3D7_1356800	4.78025	0.549445	3.31465e-18	2.33967e-16
PF3D7_1361400	3.5229	0.659917	9.3771e-08	1.18194e-06
PF3D7_1361500	6.77256	0.833814	4.57126e-16	2.17179e-14
PF3D7_1361600	7.14862	1.19412	2.14365e-09	3.6777e-08
PF3D7_1361700	6.6757	1.17309	1.26524e-08	1.85506e-07
PF3D7_1361800	6.87604	0.562717	2.45026e-34	1.10061e-31
PF3D7_1361900	4.05086	0.574364	1.75371e-12	5.41568e-11
PF3D7_1362500	3.35147	0.849613	7.9899e-05	0.000508738
PF3D7_1362700	4.75787	0.704442	1.43728e-11	3.79764e-10
PF3D7_1362800	3.06486	0.57543	1.00286e-07	1.25129e-06
PF3D7_1368000	2.50988	0.964032	0.00922699	0.0315724
PF3D7_1368800	3.7879	0.677534	2.26134e-08	3.16524e-07
PF3D7_1370500	6.76497	0.965548	2.44603e-12	7.4604e-11
PF3D7_1370800	5.95061	0.718862	1.25459e-16	6.6655e-15
PF3D7_1370900	6.87444	0.888314	1.00403e-14	4.06632e-13
PF3D7_1371600	5.63044	0.821233	7.07765e-12	1.98697e-10
PF3D7_1401900	4.56052	0.643088	1.3257e-12	4.11966e-11
PF3D7_1402550	5.81699	0.713329	3.50051e-16	1.7296e-14
PF3D7_1402600	4.88837	0.911114	8.08319e-08	1.02936e-06
PF3D7_1403100	2.10372	0.676922	0.00188502	0.00812751
PF3D7_1403200	5.27569	0.950698	2.86849e-08	3.94798e-07
PF3D7_1403400	6.30048	0.916012	6.06295e-12	1.73162e-10
PF3D7_1403500	3.71271	0.608137	1.02765e-09	1.8806e-08
PF3D7_1403600	5.91435	0.92861	1.90217e-10	3.88621e-09
PF3D7_1403700	5.25237	1.09554	1.63245e-06	1.51901e-05
PF3D7_1406400	3.35837	0.837686	6.09494e-05	0.000402071
PF3D7_1406500	3.49056	1.01674	0.000596729	0.00303143
PF3D7_1406600	2.50845	0.692939	0.000294592	0.00163548
PF3D7_1406700	3.15599	0.805193	8.87173e-05	0.000560552
PF3D7_1406800	5.48084	0.665289	1.74697e-16	9.02221e-15
PF3D7_1406900	2.34123	0.800471	0.00344659	0.0138003
PF3D7_1409200	4.06026	0.707466	9.51493e-09	1.43772e-07
PF3D7_1409300	4.67151	0.884856	1.29613e-07	1.58127e-06
PF3D7_1409400	5.39828	0.702241	1.50379e-14	6.00287e-13
PF3D7_1409500	2.11697	0.694053	0.00228725	0.00965877
PF3D7_1410400	4.46407	0.520217	9.39035e-18	6.35585e-16
PF3D7_1410700	4.60616	0.868203	1.12425e-07	1.38182e-06
PF3D7_1410800	2.28604	0.701881	0.00112591	0.00522851
PF3D7_1411000	2.64455	0.319356	1.22266e-16	6.56648e-15
PF3D7_1413200	3.63606	0.675946	7.48116e-08	9.64374e-07
PF3D7_1413400	5.09426	1.0357	8.71326e-07	8.82218e-06
PF3D7_1413500	2.87909	0.754038	0.000134412	0.000803059
PF3D7_1415000	3.989	0.943472	2.35777e-05	0.000173618
PF3D7_1415500	2.22389	0.81987	0.00667789	0.0239445
PF3D7_1416600	3.75984	0.903484	3.16184e-05	0.000224141
PF3D7_1416700	7.45052	1.08482	6.511e-12	1.8489e-10
PF3D7_1416800	2.20142	0.74256	0.00303039	0.0123033
PF3D7_1417400	2.29858	0.618234	0.000200828	0.00114716
PF3D7_1417800	2.88668	0.658483	1.16608e-05	9.14896e-05
PF3D7_1417900	4.75507	0.780722	1.12484e-09	2.02103e-08
PF3D7_1418100	-2.17285	0.829878	0.00883742	0.0304079
PF3D7_1418800	8.16165	0.878149	1.4839e-20	1.40999e-18
PF3D7_1421150	7.20603	1.07754	2.27004e-11	5.69354e-10
PF3D7_1421700	2.87846	0.438005	4.97272e-11	1.15897e-09
PF3D7_1422000	2.38651	0.930242	0.0103036	0.0344921
PF3D7_1423300	3.46414	0.395157	1.84335e-18	1.40123e-16
PF3D7_1424200	6.89866	1.03086	2.19929e-11	5.54423e-10
PF3D7_1424300	2.23479	0.667853	0.000819191	0.00397996
PF3D7_1424500	5.18268	0.609126	1.76375e-17	1.11727e-15
PF3D7_1424600	8.11932	0.996102	3.60632e-16	1.76424e-14
PF3D7_1425300	3.9543	0.931552	2.18742e-05	0.00016204
PF3D7_1425400	3.73653	0.767822	1.1365e-06	1.11639e-05
PF3D7_1430100	2.75695	0.835198	0.000963564	0.00458226
PF3D7_1430700	3.03209	0.814687	0.000197816	0.00113388
PF3D7_1430800	6.43857	1.11965	8.89629e-09	1.36089e-07
PF3D7_1430900	6.00791	0.834567	6.07324e-13	1.94856e-11
PF3D7_1431000	5.00248	0.878481	1.23763e-08	1.83087e-07
PF3D7_1431100	4.49272	0.920529	1.0577e-06	1.05153e-05
PF3D7_1432300	2.3579	0.548249	1.702e-05	0.000129378
PF3D7_1432400	3.07485	0.765227	5.86416e-05	0.000390496
PF3D7_1433800	4.13921	0.710339	5.64e-09	8.96052e-08
PF3D7_1435000	3.87504	0.743448	1.86555e-07	2.17399e-06
PF3D7_1435100	6.55608	1.16154	1.65857e-08	2.38921e-07
PF3D7_1435200	5.05199	0.982742	2.73707e-07	3.03907e-06
PF3D7_1436600	4.74437	0.582416	3.761e-16	1.80418e-14
PF3D7_1439600	5.20516	0.882328	3.64935e-09	6.01048e-08
PF3D7_1440000	5.88208	0.902888	7.28154e-11	1.64284e-09
PF3D7_1440100	4.17495	0.711636	4.44587e-09	7.17878e-08
PF3D7_1440400	3.25128	0.686685	2.19328e-06	1.96678e-05
PF3D7_1440600	2.2504	0.70647	0.00144546	0.00649448
PF3D7_1441100	2.91523	0.187397	1.43826e-54	3.55321e-51
PF3D7_1442600	2.41222	0.552957	1.28638e-05	0.000100253
PF3D7_1442700	4.42627	0.699446	2.47956e-10	4.92028e-09
PF3D7_1443000	3.44955	0.588711	4.64265e-09	7.4721e-08
PF3D7_1443600	2.34738	0.831529	0.00475807	0.0179485
PF3D7_1444200	3.98449	0.96164	3.42143e-05	0.000239113
PF3D7_1446000	9.71163	0.798732	5.15005e-34	2.12053e-31
PF3D7_1446600	4.8594	0.736041	4.0543e-11	9.53918e-10
PF3D7_1446700	2.47822	0.604488	4.13678e-05	0.000285074
PF3D7_1446800	2.95281	0.636278	3.47131e-06	3.01967e-05
PF3D7_1448400	2.10431	0.58333	0.000309277	0.00170171
PF3D7_1448500	2.06364	0.534381	0.000112584	0.000688463
PF3D7_1448900	4.6271	1.14655	5.44501e-05	0.00036554
PF3D7_1449000	6.68659	1.17704	1.34028e-08	1.94774e-07
PF3D7_1449100	4.33838	0.751592	7.82181e-09	1.20397e-07
PF3D7_1449200	5.82199	0.647469	2.4296e-19	1.96798e-17
PF3D7_1449400	2.16711	0.750915	0.00390229	0.0152783
PF3D7_1450500	2.08291	0.583419	0.00035674	0.00193273
PF3D7_1451600	-2.53659	0.490932	2.38038e-07	2.69758e-06
PF3D7_1451700	5.18593	0.872585	2.79546e-09	4.71412e-08
PF3D7_1452000	3.36013	0.456735	1.88293e-13	6.74171e-12
PF3D7_1453200	2.16754	0.662064	0.00106069	0.00498657
PF3D7_1455200	4.83884	0.882475	4.17544e-08	5.60621e-07
PF3D7_1455300	3.15742	0.602901	1.63165e-07	1.9287e-06
PF3D7_1455600	2.16293	0.502992	1.70706e-05	0.000129563
PF3D7_1455700	5.23626	0.842733	5.18402e-10	9.81389e-09
PF3D7_1455800	3.74492	0.981547	0.000136005	0.000810613
PF3D7_1455900	4.44495	0.929871	1.75138e-06	1.61147e-05
PF3D7_1456000	4.97221	0.885306	1.94999e-08	2.77664e-07
PF3D7_1456200	2.18673	0.641678	0.000654835	0.00327484
PF3D7_1456500	4.70349	0.752241	4.03583e-10	7.78947e-09
PF3D7_1458700	2.62767	0.677433	0.000104944	0.000646545
PF3D7_1460600	5.78687	0.952467	1.23476e-09	2.21049e-08
PF3D7_1460900	2.29444	0.871632	0.00847967	0.0292993
PF3D7_1461100	2.22075	0.739928	0.00268826	0.0111432
PF3D7_1461700	4.72476	0.762832	5.87639e-10	1.104e-08
PF3D7_1462100	2.386	0.697713	0.000626811	0.00315063
PF3D7_1462200	4.31323	0.889804	1.25093e-06	1.21671e-05
PF3D7_1463300	2.00307	0.811483	0.0135716	0.0430406
PF3D7_1466100	3.83525	1.16081	0.00095332	0.00454668
PF3D7_1467900	2.44156	0.569587	1.81471e-05	0.000136893
PF3D7_1468400	4.66454	0.623694	7.49521e-14	2.7845e-12
PF3D7_1470950	6.79984	1.3106	2.12171e-07	2.44939e-06
PF3D7_1471400	3.08129	0.532628	7.24774e-09	1.12969e-07
PF3D7_1471500	4.6068	0.960835	1.63016e-06	1.51901e-05
PF3D7_1471600	2.89323	1.04553	0.00565337	0.0207992
PF3D7_1472600	5.69309	0.897336	2.2324e-10	4.50217e-09
PF3D7_1472700	5.2113	0.959508	5.59682e-08	7.35476e-07
PF3D7_1472800	2.00035	0.470433	2.11723e-05	0.000157359
PF3D7_1473400	4.25735	0.519968	2.66244e-16	1.34236e-14
PF3D7_1474000	4.16495	0.8249	4.44046e-07	4.75929e-06
PF3D7_1474100	5.77358	0.904498	1.73435e-10	3.61578e-09
PF3D7_1474200	2.56383	0.643934	6.84762e-05	0.000445772
PF3D7_1474300	2.06245	0.672981	0.00217923	0.00922673
PF3D7_1474900	3.14508	0.822473	0.000131341	0.000789824
PF3D7_1475300	2.04633	0.707219	0.00380995	0.0150119
PF3D7_1475500	3.59572	0.854028	2.55017e-05	0.000184756
PF3D7_1476300	3.13386	0.781409	6.05846e-05	0.000400198
PF3D7_1476500	3.03607	0.621356	1.02804e-06	1.0241e-05
PF3D7_1477300	3.6081	0.759648	2.03712e-06	1.84348e-05
PF3D7_1477700	4.09974	1.0975	0.000187325	0.00107876
PF3D7_1478900	7.97279	0.551764	2.5203e-47	4.15093e-44
PF3D7_MIT01400	2.91264	0.970826	0.0026983	0.0111754
PF3D7_MIT02300	2.6801	0.840867	0.00143606	0.00646228
