## Supplementary File 4 for "A novel computational pipeline for *var* gene expression augments the discovery of changes in the *Plasmodium falciparum* transcriptome during transition from *in vivo* to short-term *in vitro* culture"

### Sheet: MSP1 genotyping
Ex vivo patient #	time point	MSP1 alleles			total no. of genotypes
		RO33	K1	MAD20
1	ex vivo	132			1
	44h (schizonts, 0 generation)	132
	6th generation	132
2	ex vivo	132	177, 222		3
	46h (schizonts, 0 generation)	132	177, 222
	152h (schizonts, 2nd generation)	132	177, 222
3	ex vivo		195		1
	26h (schizonts, 0 generation)		195
4	ex vivo			186	1
5	ex vivo		177		1
6	ex vivo		213		1
	168h (rings/trophozoites, 3rd generation)		213
7	ex vivo		150		1
	76h (schizonts, 1st generation)		150
9	ex vivo		177		1
	118h (trophozoites, 2nd generation)		177
10	ex vivo		195		1
11	ex vivo			222	1
12	ex vivo	132	168	159	3
13	ex vivo		168		1
14	ex vivo	132	177	195	3
	65h (trophozoites, 1st generation)	132	177	195
	150h (schizonts, 2nd generation)	132	177	195
15	ex vivo		186, 231		2
16	ex vivo	132			1
	192h (trophozoites/schizonts, 2nd generation)	132
17	ex vivo			231	1
	96h (schizonts, 2nd generation)			231
	162h (schizonts/rings, 3rd/4th generation)			231
18	ex vivo	126, 132			2
19	ex vivo		186		1
20	ex vivo		138		1
21	ex vivo	132	129	186	3
	164h (trophozoites/schizonts, 2nd generation)	132	129	186
	3 month	132	129
22	ex vivo			231	1
23	ex vivo	132	195, 246		3
24	ex vivo		228		1
25	ex vivo		177		1
	72h (rings/trophozoites, 1st generation)		177
	90h (mixed stages, 1st generation)		177
26	ex vivo		156, 174, 210	228	4
	88h (trophozoites, 1st generation)		156, 174, 210	228
	27. generation		156, 174, 210	228
	33. generation		156, 174, 210	228
27	ex vivo		147	204	2
28	ex vivo		192	195	2
29	ex vivo			177	1
	70h (trophozoites, 1st generation)			177
30	ex vivo	132			1
31	ex vivo		168		1
32	ex vivo		168		1
33	ex vivo	132			1
